# *Ambecovirus*, a novel *Betacoronavirus* subgenus circulating in neotropical bats sheds new light on bat-borne coronaviruses evolution

**DOI:** 10.1101/2025.07.20.665586

**Authors:** Gabriel da Luz Wallau, Eder Barbier, Lais Ceschini Machado, Alexandre Freitas da Silva, Yago Jose Mariz Dias, Alexandru Tomazatos, Balázs Horváth, Roberto D. Lins, Enrico Bernard, Dániel Cadar

## Abstract

Understanding the viral diversity harboured by wildlife is essential for effective prediction and prevention of future zoonotic outbreaks. Bats, in particular, are recognized as natural reservoirs for several zoonotic viral pathogens of high impact on public health, including coronaviruses responsible for SARS, the rabies virus, Marburg, Ebola, Nipah and Hendra viruses. However, the large extent of bat viruses remains unexplored, especially in highly biodiverse regions of the Neotropics such as Brazil. We used a meta-transcriptomic to characterize new virus genomes found in blood, oral and anal samples collected from cave- and non-cave bats from Northeast Brazil. From a total of 19 coronavirus-positive bats, we have assembled two complete genomes of a new *Betacoronavirus* subgenus, named *Ambecovirus* (American betacoronavirus). The subgenus herein described is phylogenetically placed between the *Sarbeco*-/*Hibeco*-/*Nebeco*virus and the *Merbeco*-/*Embecovirus* clades, being basal to the former. While the conserved S2 region of the spike protein retained hallmark domains, including HR1 and HR2, the S1/S2 cleavage site and the furin cleavage site, the S1 region consistently displayed only the N-terminal domain. The receptor-binding domain could not be identified due to high dissimilarity relative to known congeneres. The detection of *Ambercovirus* in sympatric *Pteronotus gymnonotus* and *Carollia perspicillata* bats suggests interspecies transmission. Longitudinal sampling confirmed persistent *Ambecovirus* infection in *P. gymnonotus* over multiple years and virus dispersion at a minimum distance of 270 km between caves. The present study confirms that viral diversity in neotropical hosts remains largely unknown not just in Brazil but, likely, in the other countries of the region, supporting the need for a systematic approach to virome exploration and analysis followed by *in vitro* experimentation to assess zoonotic potential.
