## Supplementary Table 1 for "*Ambecovirus*, a novel *Betacoronavirus* subgenus circulating in neotropical bats sheds new light on bat-borne coronaviruses evolution"

### Sheet: Complete data
Month_Year	Cave/Site	Cave abbreviation	Samples processed	Specimens	Species	Occurrence in caves
Jul_2019	Gruta do Farias	GF-CE	1	1	C. perspicillata	Regularly
Jul_2019	Gruta do Sobradinho	GS-CE	1	1	C. perspicillata	Regularly
Jul_2019	Casa de Pedra	CP-SE	2	2	C. perspicillata	Regularly
Jul_2019	Gruta do Arnold	GA-RN	1	1	C. perspicillata	Regularly
Nov_2020	Meu Rei	MR-PE	10	5	C. perspicillata	Regularly
Feb_2021	Meu Rei	MR-PE	10	5	C. perspicillata	Regularly
Aug_2021	Meu Rei	MR-PE	8	4	C. perspicillata	Regularly
Nov_2021	Meu Rei	MR-PE	12	6	C. perspicillata	Regularly
Nov_2021	Furna do Gato	FG-PE	2	1	C. perspicillata	Regularly
Sep_2022	Furna do Gato	FG-PE	2	1	C. perspicillata	Regularly
Sep_2022	Meu Rei	MR-PE	6	3	C. perspicillata	Regularly
Jan_2023	Gruta do Farias	GF-CE	40	20	C. perspicillata	Regularly
May_2019	Furna do Morcego	FM-PE	21	21	P. gymnonotus	Primarily
May_2019	Meu Rei	MR-PE	10	10	P. gymnonotus	Primarily
Jul_2019	Gruta do Farias	GF-CE	13	13	P. gymnonotus	Primarily
Jul_2019	Gruta do Sobradinho	GS-CE	6	6	P. gymnonotus	Primarily
Jul_2019	Boqueirão de Lavras II	BL-CE	17	17	P. gymnonotus	Primarily
Jul_2019	Furna do Urubu - RN	FU-RN	18	18	P. gymnonotus	Primarily
Jul_2019	Gruta do Arnold	GA-RN	11	11	P. gymnonotus	Primarily
Jan_2020	Urubu	UR-SE	6	6	P. gymnonotus	Primarily
Jul_2019	Urubu	UR-SE	7	7	P. gymnonotus	Primarily
Feb_2020	Casa de Pedra	CP-SE	5	5	P. gymnonotus	Primarily
Dec_2020	Furna do Morcego	FM-PE	24	12	P. gymnonotus	Primarily
Feb_2021	Furna do Morcego	FM-PE	12	6	P. gymnonotus	Primarily
Aug_2021	Furna do Morcego	FM-PE	16	8	P. gymnonotus	Primarily
Nov_2021	Furna do Morcego	FM-PE	28	14	P. gymnonotus	Primarily
Sep_2022	Furna do Morcego	FM-PE	10	5	P. gymnonotus	Primarily
Jan_2023	Gruta do Farias	GF-CE	14	7	P. gymnonotus	Primarily
Jan_2023	Boqueirão de Lavras II	BL-CE	40	20	P. gymnonotus	Primarily
Jan_2023	Gruta do Sobradinho	GS-CE	32	16	P. gymnonotus	Primarily
May_2019	Furna do Morcego	FM-PE	8	8	P. personatus	Primarily
May_2019	Meu Rei	MR-PE	1	1	P. personatus	Primarily
Jul_2019	Urubu	UR-SE	10	10	P. personatus	Primarily
Jul_2019	Gruta do Sobradinho	GS-CE	2	2	P. personatus	Primarily
Jul_2019	Boqueirão de Lavras II	BL-CE	7	7	P. personatus	Primarily
Jan_2020	Urubu	UR-SE	5	5	P. personatus	Primarily
Feb_2020	Casa de Pedra	CP-SE	5	5	P. personatus	Primarily
Sep_2022	Furna do Morcego	FM-PE	1	1	P. personatus	Primarily
Jan_2023	Boqueirão de Lavras II	BL-CE	2	1	P. personatus	Primarily
Jan_2023	Gruta do Sobradinho	GS-CE	32	16	P. personatus	Primarily
Jul_2019	Gruta do Farias	GF-CE	2	2	A. geoffroyi	Primarily
Feb_2020	Casa de Pedra	CP-SE	1	1	A. geoffroyi	Primarily
Jan_2023	Gruta do Farias	GF-CE	88	44	A. geoffroyi	Primarily
Jul_2019	Furna do Urubu - RN	FU-RN	6	6	D. rotundus	Regularly
Jan_2020	Urubu	UR-SE	3	3	D. rotundus	Regularly
Feb_2020	Casa de Pedra	CP-SE	3	3	D. rotundus	Regularly
Jul_2019	Furna Feia	FF-RN	1	1	F. horrens	Primarily
Jul_2019	Gruta do Sobradinho	GS-CE	3	3	L. aurita	Primarily
Jul_2019	Casa de Pedra	CP-SE	2	2	L. aurita	Primarily
Jul_2019	Furna Feia	FF-RN	1	1	M. molossus	Occasionally
Jul_2019	Casa de Pedra	CP-SE	1	1	N. macrourus	Primarily
Jul_2019	Gruta do Arnold	GA-RN	1	1	N. macrourus	Primarily
Jul_2019	Boqueirão de Lavras II	BL-CE	3	3	N. leporinus	Occasionally
Jul_2019	Gruta do Sobradinho	GS-CE	1	1	P. rubiginosus/alitonus	Primarily
Jul_2019	Casa de Pedra	CP-SE	1	1	P. hastatus	Regularly
Jan_2020	Urubu	UR-SE	2	2	P. hastatus	Regularly
Feb_2021	Meu Rei	MR-PE	2	1	D. ecaudata	Primarily
Aug_2021	Meu Rei	MR-PE	2	1	D. ecaudata	Primarily
Sep_2022	Furna do Gato	FG-PE	5	3	D. ecaudata	Primarily
Sep_2022	Meu Rei	MR-PE	6	3	D. ecaudata	Primarily
Feb_2021	Furna do Gato	FG-PE	8	4	G. soricina	Regularly
Sep_2022	Furna do Gato	FG-PE	6	3	G. soricina	Regularly
Sep_2022	Meu Rei	MR-PE	2	1	G. soricina	Regularly
Nov_2022	UFPE	RE-PE	2	1	G. soricina	Regularly
Dec_2022	UFPE	RE-PE	2	1	G. soricina	Regularly
Mar_2022	UFPE	RE-PE	1	1	A. planirostris	Regularly
Sep_2022	UFPE	RE-PE	2	1	A. planirostris	Regularly
Nov_2022	UFPE	RE-PE	16	8	A. planirostris	Regularly
Dec_2022	UFPE	RE-PE	8	4	A. planirostris	Regularly
Nov_2022	UFPE	RE-PE	6	3	P. discolor	Occasionally
Dec_2022	UFPE	RE-PE	46	23	P. discolor	Occasionally
Nov_2022	UFPE	RE-PE	4	2	M. lavali	Occasionally
Apr_2022	UFPE	RE-PE	1	1	M. lavali	Occasionally
Jan_2023	Gruta do Sobradinho	GS-CE	16	8	P. rubiginosus/alitonus	Primarily
Total			712	452
