## Supplementary Table 4 for "*Ambecovirus*, a novel *Betacoronavirus* subgenus circulating in neotropical bats sheds new light on bat-borne coronaviruses evolution"

	BetaCoV_UNIFESP_unmBSS_Alitu_BS_3_Ceara_Bra_2023-05-16	OR805824_Aplan_FIOCRUZ-A220439_Ceara_Bra_2022	KT717381.1_Alitu_2064intestine_Bra_2011	MN872692.1_Aplan_EHA0046rectal_Sao_Paulo_Bra_2012	MN872691.1_Aplan_EHA0014rectal_Sao_Paulo_Bra_2012	MN872690.1_Aplan_EHA0014urine_Sao_Paulo_Bra_2012	MN872689.1_Aplan_EHA0013rectal_Sao_Paulo_Bra_2012	MN872688.1_Aplan_EHA0005urine_Sao_Paulo_Bra_2012	KC633197.1_Cpers_KCR260_CRc_2012	XXXXXXXX_Pgymn_N107_15_FM_Pernambuco_Bra_2020-12-01	XXXXXXXX_Pgymn_N107_12_FM_Pernambuco_Bra_2020-12-01	KC886322.1_Pdavy_Pdavyi49_LaHuerta_Mex_2012	JQ731779.1_KCR230_Pparn_CRc_2010	KC633194.1_KCR155_Pparn_CRc_2012	KC633193.1_KCR180_Pparn_CRc_2012	JQ731781.1_OCR11_Pparn_CRc_2011	KC633196.1_KCR22_Pparn_CRc_2012	KC633195.1_KCR15_Pparn_CRc_2012	JQ731780.1_KCR370_Pparn_CRc_2011	KX285064.1_PREDICT_BATMG16_Glossophaginae_Para_Bra_2010-10-08
BetaCoV_UNIFESP_unmBSS_Alitu_BS_3_Ceara_Bra_2023-05-16	0%	1%	1%	1%	2%	2%	2%	2%	3%	29%	29%	28%	30%	30%	30%	30%	31%	31%	30%	25%
OR805824_Aplan_FIOCRUZ-A220439_Ceara_Bra_2022	1%	0%	1%	2%	2%	2%	2%	3%	3%	29%	28%	28%	30%	30%	30%	30%	31%	31%	30%	26%
KT717381.1_Alitu_2064intestine_Bra_2011	1%	1%	0%	1%	2%	2%	3%	3%	4%	29%	29%	28%	31%	30%	30%	30%	31%	31%	30%	26%
MN872692.1_Aplan_EHA0046rectal_Sao_Paulo_Bra_2012	1%	2%	1%	0%	3%	3%	3%	3%	4%	30%	29%	29%	31%	31%	31%	31%	32%	32%	31%	25%
MN872691.1_Aplan_EHA0014rectal_Sao_Paulo_Bra_2012	2%	2%	2%	3%	0%	0%	1%	1%	3%	29%	29%	29%	32%	32%	32%	32%	33%	32%	32%	25%
MN872690.1_Aplan_EHA0014urine_Sao_Paulo_Bra_2012	2%	2%	2%	3%	0%	0%	1%	1%	3%	29%	29%	29%	32%	32%	32%	32%	33%	32%	32%	25%
MN872689.1_Aplan_EHA0013rectal_Sao_Paulo_Bra_2012	2%	2%	3%	3%	1%	1%	0%	0%	2%	29%	29%	29%	31%	31%	31%	31%	32%	32%	31%	25%
MN872688.1_Aplan_EHA0005urine_Sao_Paulo_Bra_2012	2%	3%	3%	3%	1%	1%	0%	0%	2%	30%	30%	29%	32%	31%	32%	32%	32%	32%	32%	25%
KC633197.1_Cpers_KCR260_CRc_2012	3%	3%	4%	4%	3%	3%	2%	2%	0%	29%	29%	28%	31%	31%	31%	31%	32%	31%	31%	26%
XXXXXXXX_Pgymn_N107_15_FM_Pernambuco_Bra_2020-12-01	29%	29%	29%	30%	29%	29%	29%	30%	29%	0%	2%	13%	14%	15%	15%	15%	14%	14%	15%	28%
XXXXXXXX_Pgymn_N107_12_FM_Pernambuco_Bra_2020-12-01	29%	28%	29%	29%	29%	29%	29%	30%	29%	2%	0%	14%	15%	15%	15%	15%	16%	15%	15%	29%
KC886322.1_Pdavy_Pdavyi49_LaHuerta_Mex_2012	28%	28%	28%	29%	29%	29%	29%	29%	28%	13%	14%	0%	17%	17%	17%	17%	17%	17%	17%	30%
JQ731779.1_KCR230_Pparn_CRc_2010	30%	30%	31%	31%	32%	32%	31%	32%	31%	14%	15%	17%	0%	2%	1%	1%	2%	2%	2%	31%
KC633194.1_KCR155_Pparn_CRc_2012	30%	30%	30%	31%	32%	32%	31%	31%	31%	15%	15%	17%	2%	0%	1%	1%	2%	2%	2%	30%
KC633193.1_KCR180_Pparn_CRc_2012	30%	30%	30%	31%	32%	32%	31%	32%	31%	15%	15%	17%	1%	1%	0%	0%	2%	2%	2%	31%
JQ731781.1_OCR11_Pparn_CRc_2011	30%	30%	30%	31%	32%	32%	31%	32%	31%	15%	15%	17%	1%	1%	0%	0%	2%	2%	2%	31%
KC633196.1_KCR22_Pparn_CRc_2012	31%	31%	31%	32%	33%	33%	32%	32%	32%	14%	16%	17%	2%	2%	2%	2%	0%	0%	2%	30%
KC633195.1_KCR15_Pparn_CRc_2012	31%	31%	31%	32%	32%	32%	32%	32%	31%	14%	15%	17%	2%	2%	2%	2%	0%	0%	2%	30%
JQ731780.1_KCR370_Pparn_CRc_2011	30%	30%	30%	31%	32%	32%	31%	32%	31%	15%	15%	17%	2%	2%	2%	2%	2%	2%	0%	30%
KX285064.1_PREDICT_BATMG16_Glossophaginae_Para_Bra_2010-10-08	25%	26%	26%	25%	25%	25%	25%	25%	26%	28%	29%	30%	31%	30%	31%	31%	30%	30%	30%	0%
